# CHEER: hierarCHical taxonomic classification for viral mEtagEnomic data via deep leaRning

**DOI:** 10.1101/2020.03.26.009001

**Authors:** Jiayu Shang, Yanni Sun

## Abstract

The fast accumulation of viral metagenomic data has contributed significantly to new RNA virus discovery. However, the short read size, complex composition, and large data size can all make taxonomic analysis difficult. In particular, commonly used alignment-based methods are not ideal choices for detecting new viral species. In this work, we present a novel hierarchical classification model named CHEER, which can conduct read-level taxonomic classification from order to genus for new species. By combining k-mer embedding-based encoding, hierarchically organized CNNs, and carefully trained rejection layer, CHEER is able to assign correct taxonomic labels for reads from new species. We tested CHEER on both simulated and real sequencing data. The results show that CHEER can achieve higher accuracy than popular alignment-based and alignment-free taxonomic assignment tools. The source code, scripts, and pre-trained parameters for CHEER are available via GitHub: https://github.com/KennthShang/CHEER.
