## Supplementary File 1 for "CHEER: hierarCHical taxonomic classification for viral mEtagEnomic data via deep leaRning"

### Sheet: supplementary file 
Classification result of two different hierarchical design
Name		Order level	Fmaily level	Genus lebel
One classifier for each taxa level		0.96	0.48	0.43
CHEER		0.96	0.86	0.79
Information of the dataset
Order	Family	Genus
Bunyavirales	Arenaviridae	Mammarenavirus
Bunyavirales	Arenaviridae	Reptarenavirus
Bunyavirales	Fimoviridae	Emaravirus
Bunyavirales	Peribunyaviridae	Herbevirus
Bunyavirales	Peribunyaviridae	Orthobunyavirus
Bunyavirales	Phenuiviridae	Tenuivirus
Bunyavirales	Tospoviridae	Orthotospovirus
Mononegavirales	Bornaviridae	Orthobornavirus
Mononegavirales	Filoviridae	Ebolavirus
Mononegavirales	Paramyxoviridae	Henipavirus
Mononegavirales	Paramyxoviridae	Jeilongvirus
Mononegavirales	Paramyxoviridae	Morbillivirus
Mononegavirales	Paramyxoviridae	Pararubulavirus
Mononegavirales	Paramyxoviridae	Respirovirus
Mononegavirales	Rhabdoviridae	Hapavirus
Mononegavirales	Rhabdoviridae	Ledantevirus
Mononegavirales	Rhabdoviridae	Lyssavirus
Mononegavirales	Rhabdoviridae	Vesiculovirus
Nidovirales	Coronaviridae	Betacoronavirus
Nidovirales	Coronaviridae	Deltacoronavirus
Nidovirales	Mesoniviridae	Alphamesonivirus
Nidovirales	Tobaniviridae	Torovirus
Ortervirales	Caulimoviridae	Badnavirus
Ortervirales	Caulimoviridae	Caulimovirus
Ortervirales	Retroviridae	Alpharetrovirus
Ortervirales	Retroviridae	Deltaretrovirus
Ortervirales	Retroviridae	Epsilonretrovirus
Ortervirales	Retroviridae	Gammaretrovirus
Ortervirales	Retroviridae	Lentivirus
Ortervirales	Retroviridae	Simiispumavirus
Picornavirales	Dicistroviridae	Aparavirus
Picornavirales	Dicistroviridae	Cripavirus
Picornavirales	Iflaviridae	Iflavirus
Picornavirales	Marnaviridae	Bacillarnavirus
Picornavirales	Picornaviridae	Cosavirus
Picornavirales	Picornaviridae	Enterovirus
Picornavirales	Picornaviridae	Hepatovirus
Picornavirales	Picornaviridae	Kobuvirus
Picornavirales	Picornaviridae	Parechovirus
Picornavirales	Secoviridae	Cheravirus
Picornavirales	Secoviridae	Comovirus
Picornavirales	Secoviridae	Fabavirus
Picornavirales	Secoviridae	Nepovirus
Picornavirales	Secoviridae	Torradovirus
Tymovirales	Alphaflexiviridae	Allexivirus
Tymovirales	Alphaflexiviridae	Potexvirus
Tymovirales	Betaflexiviridae	Capillovirus
Tymovirales	Betaflexiviridae	Carlavirus
Tymovirales	Betaflexiviridae	Divavirus
Tymovirales	Betaflexiviridae	Foveavirus
Tymovirales	Betaflexiviridae	Robigovirus
Tymovirales	Betaflexiviridae	Trichovirus
Tymovirales	Betaflexiviridae	Virivirus
Tymovirales	Tymoviridae	Marafivirus
Tymovirales	Tymoviridae	Tymovirus
Genus level classification result
Classifier name	CHEER	error rate 0.02	error rate 0.05	CHEER-one-hot	error rate 0.02	error rate 0.05	NBC	error rate 0.02	error rate 0.05
Arenaviridae	0.85	0.85	0.8	0.7	0.66	0.64	0.59	0.57	0.57
Peribunyaviridae	0.89	0.84	0.83	0.67	0.63	0.63	0.63	0.62	0.61
Paramyxoviridae	0.6	0.61	0.59	0.57	0.53	0.51	0.57	0.55	0.51
Rhabdoviridae	0.72	0.68	0.65	0.67	0.65	0.63	0.69	0.66	0.63
Iflaviridae	0.96	0.93	0.9	0.91	0.88	0.87	0.9	0.87	0.87
Coronaviridae	0.87	0.86	0.84	0.87	0.84	0.83	0.85	0.85	0.81
Caulimoviridae	0.8	0.79	0.77	0.74	0.71	0.71	0.73	0.71	0.7
Retroviridae	0.85	0.86	0.83	0.73	0.7	0.7	0.81	0.81	0.76
Dicistroviridae	0.7	0.7	0.65	0.53	0.52	0.51	0.6	0.57	0.55
Picornaviridae	0.77	0.76	0.72	0.61	0.59	0.58	0.76	0.75	0.74
Secoviridae	0.72	0.71	0.7	0.37	0.38	0.35	0.43	0.41	0.4
Alphaflexiviridae	0.95	0.94	0.91	0.8	0.77	0.76	0.72	0.69	0.68
Betaflexiviridae	0.6	0.56	0.51	0.41	0.41	0.39	0.4	0.39	0.34
Tymoviridae	0.99	0.99	0.99	0.97	0.97	0.96	0.99	0.98	0.97
Average accuracy:	0.79	0.78	0.75	0.66	0.64	0.63	0.67	0.66	0.64
Family level classification result
Classifier name	CHEER	error rate 0.02	error rate 0.05	CHEER-one-hot	error rate 0.02	error rate 0.05	NBC	error rate 0.02	error rate 0.05
Bunyavirales	0.75	0.75	0.73	0.66	0.64	0.59	0.68	0.66	0.64
Mononegavirales	0.76	0.74	0.72	0.56	0.49	0.47	0.62	0.6	0.59
Nidovirales	0.93	0.91	0.91	0.9	0.82	0.77	0.9	0.87	0.87
Ortervirales	0.96	0.96	0.94	0.93	0.87	0.84	0.93	0.88	0.86
Picornavirales	0.8	0.78	0.75	0.66	0.64	0.63	0.64	0.56	0.57
Tymovirales	0.95	0.96	0.93	0.93	0.89	0.9	0.9	0.88	0.85
Average accuracy:	0.86	0.85	0.83	0.77	0.73	0.7	0.78	0.74	0.73
Order level classification result
Classifier name	CHEER	error rate 0.02	error rate 0.05	CHEER-one-hot	error rate 0.02	error rate 0.05	NBC	error rate 0.02	error rate 0.05
Order classifier	0.96	0.94	0.92	0.83	0.79	0.75	0.62	0.61	0.59
Testing species
Order	Family	Genus	Species 1			Species 2			Species 3
Bunyavirales	Arenaviridae	Mammarenavirus	Machupo mammarenavirus			Allpahuayo mammarenavirus			Solwezi mammarenavirus
Bunyavirales	Arenaviridae	Reptarenavirus	Ordinary reptarenavirus			Golden reptarenavirus			California reptarenavirus
Bunyavirales	Fimoviridae	Emaravirus	Rose rosette emaravirus			High Plains wheat mosaic emaravirus			Raspberry leaf blotch emaravirus
Bunyavirales	Peribunyaviridae	Herbevirus	Tai herbevirus			Kibale herbevirus			Herbert herbevirus
Bunyavirales	Peribunyaviridae	Orthobunyavirus	Bozo orthobunyavirus			Akabane orthobunyavirus			Cachoeira Porteira orthobunyavirus
Bunyavirales	Phenuiviridae	Tenuivirus	Urochloa hoja blanca tenuivirus			Rice grassy stunt tenuivirus			Iranian wheat stripe tenuivirus
Bunyavirales	Tospoviridae	Orthotospovirus	Watermelon bud necrosis tospovirus			Iris yellow spot tospovirus			Tomato spotted wilt tospovirus
Mononegavirales	Bornaviridae	Orthobornavirus	Waterbird 1 orthobornavirus			Mammalian 1 orthobornavirus			Psittaciform 1 orthobornavirus
Mononegavirales	Filoviridae	Ebolavirus	Tai Forest ebolavirus			Reston ebolavirus			Zaire ebolavirus
Mononegavirales	Paramyxoviridae	Henipavirus	Cedar henipavirus			Hendra henipavirus			Nipah henipavirus
Mononegavirales	Paramyxoviridae	Jeilongvirus	Tailam jeilongvirus			Cetacean morbillivirus			Phocine morbillivirus
Mononegavirales	Paramyxoviridae	Morbillivirus	Phocine morbillivirus			Rinderpest morbillivirus			Cetacean morbillivirus
Mononegavirales	Paramyxoviridae	Pararubulavirus	Tioman pararubulavirus			Sosuga pararubulavirus			Achimota pararubulavirus 2
Mononegavirales	Paramyxoviridae	Respirovirus	Human respirovirus 3			Murine respirovirus			Bovine respirovirus 3
Mononegavirales	Rhabdoviridae	Hapavirus	Kamese hapavirus			Joinjakaka hapavirus			Mossuril hapavirus
Mononegavirales	Rhabdoviridae	Ledantevirus	Barur ledantevirus			Keuraliba ledantevirus			Nkolbisson ledantevirus
Mononegavirales	Rhabdoviridae	Lyssavirus	European bat 1 lyssavirus			Khujand lyssavirus			Mokola lyssavirus
Mononegavirales	Rhabdoviridae	Vesiculovirus	Morreton vesiculovirus			Piry vesiculovirus			Jurona vesiculovirus
Nidovirales	Coronaviridae	Betacoronavirus	Hedgehog coronavirus 1			Rousettus bat coronavirus GCCDC1			Betacoronavirus 1
Nidovirales	Coronaviridae	Deltacoronavirus	Bulbul coronavirus HKU11			Munia coronavirus HKU13			Wigeon coronavirus HKU20
Nidovirales	Mesoniviridae	Alphamesonivirus	Alphamesonivirus 1			Alphamesonivirus 5			Alphamesonivirus 8
Nidovirales	Tobaniviridae	Torovirus	Bovine torovirus			Porcine torovirus			Equine torovirus
Ortervirales	Caulimoviridae	Badnavirus	Grapevine roditis leaf discoloration-associated virus			Banana streak OL virus			Cacao swollen shoot CD virus
Ortervirales	Caulimoviridae	Caulimovirus	Cauliflower mosaic virus			Carnation etched ring virus			Lamium leaf distortion associated virus
Ortervirales	Retroviridae	Alpharetrovirus	Avian carcinoma virus			Fujinami sarcoma virus			UR2 sarcoma virus
Ortervirales	Retroviridae	Deltaretrovirus	Primate T-lymphotropic virus 3			Primate T-lymphotropic virus 2			Bovine leukemia virus
Ortervirales	Retroviridae	Epsilonretrovirus	Walleye epidermal hyperplasia virus 1			Walleye dermal sarcoma virus			Walleye epidermal hyperplasia virus 2
Ortervirales	Retroviridae	Gammaretrovirus	Reticuloendotheliosis virus			Finkel-Biskis-Jinkins murine sarcoma virus			Snyder-Theilen feline sarcoma virus
Ortervirales	Retroviridae	Lentivirus	Visna-maedi virus			Feline immunodeficiency virus			Puma lentivirus
Ortervirales	Retroviridae	Simiispumavirus	Central cimpanzee simian foamy virus			Simian foamy virus			Western lowland gorilla simian foamy virus
Picornavirales	Dicistroviridae	Aparavirus	Israeli acute paralysis virus			Kashmir bee virus			Solenopsis invicta virus 1
Picornavirales	Dicistroviridae	Cripavirus	Drosophila C virus			Cricket paralysis virus			Rhopalosiphum padi virus
Picornavirales	Iflaviridae	Iflavirus	Ectropis obliqua virus			Homalodisca coagulata virus 1			Triatoma virus
Picornavirales	Marnaviridae	Bacillarnavirus	Chaetoceros tenuissimus RNA virus 01			Chaetoceros tenuissimus RNA virus 01			Rhizosolenia setigera RNA virus 01
Picornavirales	Picornaviridae	Cosavirus	Cosavirus A			Cosavirus D			Cosavirus F
Picornavirales	Picornaviridae	Enterovirus	Enterovirus B			Enterovirus E			Rhinovirus A
Picornavirales	Picornaviridae	Hepatovirus	Hepatovirus G			Hepatovirus F			Hepatovirus I
Picornavirales	Picornaviridae	Kobuvirus	Porcine kobuvirus			Aichivirus B			Bat picornavirus
Picornavirales	Picornaviridae	Parechovirus	Human parechovirus 1			Ljungan virus			Ferret parechovirus
Picornavirales	Secoviridae	Cheravirus	Cherry rasp leaf virus			Arracacha virus			Stocky prune virus
Picornavirales	Secoviridae	Comovirus	Broad bean stain virus			Bean pod mottle virus			Squash mosaic virus
Picornavirales	Secoviridae	Fabavirus	Lamium mild mosaic virus			Cucurbit mild mosaic virus			Prunus virus F
Picornavirales	Secoviridae	Nepovirus	Grapevine fanleaf virus			Artichoke italian latent virus			Cherry leaf roll virus
Picornavirales	Secoviridae	Torradovirus	Tomato necrotic dwarf virus			Tomato chocolate spot virus			Motherwort yellow mottle virus
Tymovirales	Alphaflexiviridae	Allexivirus	Garlic virus E			Garlic virus B			Shallot virus X
Tymovirales	Alphaflexiviridae	Potexvirus	Lagenaria mild mosaic virus			Papaya mosaic virus			Scallion virus X
Tymovirales	Betaflexiviridae	Capillovirus	Mume virus A			Cherry virus A			Currant virus A
Tymovirales	Betaflexiviridae	Carlavirus	Kalanchoe latent virus			Blueberry scorch virus			Cowpea mild mottle virus
Tymovirales	Betaflexiviridae	Divavirus	Diuris virus B			Hardenbergia virus			Diuris virus A
Tymovirales	Betaflexiviridae	Foveavirus	Asian prunus virus 2			Grapevine virus T			Rubus canadensis virus
Tymovirales	Betaflexiviridae	Robigovirus	Cherry rusty mottle associated virus			Sour cherry green ring mottle virus			African oil palm ringspot virus
Tymovirales	Betaflexiviridae	Trichovirus	Peach mosaic virus			Grapevine berry inner necrosis virus			Phlomis mottle virus
Tymovirales	Betaflexiviridae	Virivirus	Grapevine virus J			Grapevine virus H			Heracleum latent virus
Tymovirales	Tymoviridae	Marafivirus	Maize rayado fino virus			Oat blue dwarf virus			Peach virus
Tymovirales	Tymoviridae	Tymovirus	Tomato blistering mosaic virus			Dulcamara mottle virus			Okra mosaic virus
